# Next-Generation Mapping of the ACINUS-Mediated Alternative Splicing Machinery and Its Regulation by O-glycosylation in *Arabidopsis*

**DOI:** 10.1101/2025.01.04.631329

**Authors:** Ruben Shrestha, Andres V Reyes, Shane Carey, Sumudu S Karunadasa, Wenxuan Zhai, Danbi Byun, Wen-Dar Lin, Jie Li, Kathrine Alerte, Hongchang Cui, Zhi-Yong Wang, Shou-Ling Xu

**Affiliations:** Department of Plant Biology, Carnegie Institution for Science, Stanford, CA, USA; Institute of Plant and Microbial Biology, Academia Sinica, 115 Taipei, Taiwan; Department of Biological Science, Florida State University, Tallahassee, Florida 32306, USA

## Abstract

Alternative splicing (AS) is a key mechanism of gene regulation, but the full repertoire of proteins involved and the regulatory mechanisms governing this process remain poorly understood. Using TurboID-based proximity labeling coupled with mass spectrometry (PL-MS), we comprehensively mapped the Arabidopsis AS machinery, focusing on the evolutionarily conserved splicing factor ACINUS, its paralog PININ, and the stable interactor SR45. We identified 298 high-confidence components, including both established and novel interactors, providing strong evidence that alternative splicing is coupled to transcription and that multiple RNA processing steps occur simultaneously in plants. Bioinformatic analysis reveals high redundancy, conserved mechanisms, and unique plant-specific features. Selected known and novel interactors were validated by AS readouts and phenotypic analysis, which also revealed a coordinated influence on splicing. Furthermore, a systematic evaluation of O-glycosylation double mutants revealed that SECRET AGENT (O-GlcNAc transferase) and SPINDLY (O-fucose transferase) modulate AS through both ACINUS-dependent and -independent pathways. Our results reveal the conserved as well as plant-specific AS regulatory network and highlight the global role of sugar modification in RNA processing.
