## Supplemental Table 3 for "Next-Generation Mapping of the ACINUS-Mediated Alternative Splicing Machinery and Its Regulation by O-glycosylation in *Arabidopsis*"

### Sheet: Primers used
	Primer name	sequence	description	Note
	SEC_R	5’-CCCCTGCAGTTCCACGCGTTTGCCATGTTTC-3’	shSEC RNAi construct
	SEC_gDNA_F	5’-CCCCTCGAGTCCCGACCTGTCTTTCTTTCCGAT-3’	shSEC RNAi construct
	SEC_cDNA_F	5’-CCCACTAGTCCCGACCTGTCTTTCTTTCCGAT-3’	shSEC RNAi construct
	ACINUS-gnF1	cattctggtccaatgcaggaaaag	ACINUS promoter cloning	2.0 kb before ATG start codon
	ACINUS-gnR1	cttagcttatgagagagctgattctg	ACINUS promoter cloning
	ACINUS-F1	CACCATGTCGTCATCGCCTTTTCCAGTCTTG	ACINUS cDNA cloning
	ACINUS-R1	CTTGTTATTATTCGCTGCAAGTTTAG	ACINUS cDNA cloning	Full length (amino acid 1-633)
	ACINUSΔRSB-R1	CTCAGGGGCTATAGGAGGAG	ACINUSΔRSB cDNA cloning	Truncated (amino acid 1-591)
	PININpro_F1	GTTAGTGGAGTTGGTGGATCTGAGA	PININ promoter cloning	2.3 kb before ATG start codon
	PININpro_R1	cgtcgccgttgctcagaa	PININ promoter cloning
	PININ-F1	CACCATGGGAGACACCGCCT	PININ cDNA cloning
	PININ_ar_R1	GAGAACCTCATGTTTAATATCTTCCTCC	PININ cDNA cloning
	SR45-p-F3	CCCCTGAAATATGACCAACAAAAC	SR45 promoter cloning	2.3 kb before ATG start codon
	SR45-pro-R1	gggcgagagatatcgagaaaatcg	SR45 promoter cloning
	sr45-s1	CACCATGGCGAAACCAAGTCGTGGC	SR45 cDNA cloning
	SR45-R1	TGCTGCTGTTACTGCTGCTT	SR45 cDNA cloning
